# tRNA Analysis of eXpression (tRAX): A tool for integrating analysis of tRNAs, tRNA-derived small RNAs, and tRNA modifications

**DOI:** 10.1101/2022.07.02.498565

**Authors:** Andrew D. Holmes, Jonathan M. Howard, Patricia P. Chan, Todd M. Lowe

**Author notes:** These authors contributed equally to this work (Andrew D. Holmes, Jonathan M. Howard).

## Abstract

Recent high-throughput sequencing protocols have facilitated increased accuracy in measurements of transfer tRNAs (tRNAs) and tRNA-derived small RNAs (tDRs) from biological samples. However, commonly used RNA-seq analysis pipelines overlook special considerations given the unique features of tRNA metabolism. We present tRAX (tRNA Analysis of eXpression), a user-friendly analytic package for streamlined processing and graphic presentation of small-RNA sequencing data. Here, we apply it to both tRNAs and tDRs from mouse tissues to illustrate the extensive analysis and visualization features. Biologically compelling results demonstrate tRAX as an effective and accessible tool for in-depth characterization of tRNA and tDR transcriptomes.
