## Supplemental Tables for "tRNA Analysis of eXpression (tRAX): A tool for integrating analysis of tRNAs, tRNA-derived small RNAs, and tRNA modifications"

### Sheet: tRAXdataoutputDescriptionSupple
Additonal File 2: Table S1. Compendium of tRAX pipeline data output files. This table contains a list of file descriptions, output names, and types for all files generated by tRAX pipeline analysis. Abbreviations:expname, user-defined experiment name. sample1, user-defined name of first sample or experiment in comparison. sample2, user-defined name of second sample or experiment in comparison. -a…
tRNA sequencing and expression data output
File Description	File Name	File type
Information on the TRAX run	expname-runinfo.txt	Data text file
Quality assesment of TRAX run	expname-qa.html	QA HTML document
Bowtie2 command and raw output statistics for each sample	expname-mapstats.txt	Data text file
Bowtie2 mapping rate statistics	expname-mapinfo.txt	Data text file
Histogram of Bowtie2 mapping rate statistics	expname-mapinfo.pdf	Data visualization
Mapped reads uniqueness distribution statistics for tRNAs and other ncRNAs	expname-trnamapinfo.txt	Data text file
Histogram of mapped reads uniqueness distribution statistics for tRNAs and other ncRNAs	expname-trnamapinfo.pdf	Data visualization
Raw counts for each tRNA fragment type and all included non-trna features	expname-readcounts.txt	Data text file
Counts as above, normalized using Deseq2 size factors	expname-normalizedreadcounts.txt	Data text file
Deseq2 size factors for each sample	expname-SizeFactors.txt	Data text file
Deseq2 log-fold changes of all pairs of samples in experiment	expname-logvals.txt	Data text file
Deseq2 adjusted p-values of all pairs of samples in experiment	expname-padjs.txt	Data text file
Table combining Deseq2 adjusted p-values, log-fold changes, and normalized counts	expname-combine.txt	Data text file
Counts of tRNA "CCA" tail types	expname-trnaendcounts.txt	Data text file
Plot of principle component analysis of all read counts	expname-pca.pdf	Data visualization
Plot of principle component analysis of just tRNA read counts	expname-pcatrna.pdf	Data visualization
Normalized read counts of primary read mappings amongst tRNA fragment types, non-trnas, pre-trnas, and unannotated features	expname-typecounts.txt	Data text file
Visualization of above read distribution among gene types by percentage	expname-typecounts.pdf	Data visualization
Read counts of primary read mappings amongst tRNA fragment types, non-trnas, pre-trnas, and unannotated features	expname-typerealcounts.txt	Data text file
Visualization of above read distribution among gene types by counts	expname-typecountsreal.pdf	Data visualization
Visualization of tRNA distribution by amino acid.	expname-aminocounts.pdf	Data visualization
Aligned Base-wise normalized coverage of reads for all tRNAs and samples, using Sprinzel tRNA numbering	expname-coverage.txt	Data text file
Visualization of above	expname-coverage.pdf	Data visualization
Summary chart showing read distribution for entire samples, seperated by acceptor type	expname-combinedcoverage.pdf	Data visualization
Visualization of coverage colored by degree of uniqueness in mapping	expname-uniquecoverages.pdf	Data visualization
Table of read lengths and tRNA read lengths for each sample	expname-readlengths.txt	Data text file
Visualization of read lengths and tRNA read lengths for each sample	expname-readlengths.pdf	Data visualization
Principle component analysis of samples, based on counts of all features.	expname-pca.pdf	Data visualization
Principle component analysis of samples, based on counts of just tRNAs.	expname-pcatrna.pdf	Data visualization
Log of normalized read counts for each fragment type, colored by gene type	sample1_sample2-typescatter.pdf	Data visualization
Log of normalized read counts for tRNA fragment types. non-tRNAs are the small black dots, tRNA fragment types are seperated unless --nofrag is used	sample1_sample2-aminoscatter.pdf	Data visualization
Volcano plot of sample pair showing log-fold changes and adjusted p-values	sample1_sample2-volcano.pdf	Data visualization
Read coverage BigWig file of specific sample on forward strand	trackhub/<sample>.Plus.bw	BigWig file
Read coverage BigWig file of specific sample on reverse strand	trackhub/<sample>.Minus.bw	BigWig file
UCSC Genome Browser track info in track database definition format	trackdb.txt	text file
tRNA mismatch data output
File Description	File Name	File type
Maximum mismatch percent among all samples for each base position	mismatch/expname-trnapositionmismatches.pdf	Data visualization
Maximum start position percent among all samples for each base position	mismatch/expname-trnapositionfiveprime.pdf	Data visualization
Coverage of base mismatches across amino acid	mismatch/expname-amino_mismatch.pdf	Data visualization
Coverage of base deletions across amino acid	mismatch/expname-amino_delete.pdf	Data visualization
Coverage of base five-prime ends across amino acid	mismatch/expname-amino_fiveprimeends.pdf	Data visualization
Heatmap of mismatches for all tRNAs	mismatch/expname-amino_mismatchheatmap.pdf	Data visualization
Heatmap of deletions for all tRNAs	mismatch/expname-amino_deletionheatmap.pdf	Data visualization
Heatmap of five-prime ends for all tRNAs	mismatch/expname-amino_threeprimeheatmap.pdf	Data visualization
Heatmap of five-prime ends for all tRNAs	mismatch/expname-amino_fiveprimeheatmap.pdf	Data visualization
Distribution of five-prime ends among all positions for each sample	mismatch/expname-amino_fiveprimecounts.pdf	Data visualization
Distribution of five-prime ends among all positions for each sample	mismatch/expname-amino_threeprimecounts.pdf	Data visualization
Highest level of mismatch among all samples for each position of each tRNA	mismatch/expname-amino_trnapositionmismatches.pdf	Data visualization
Mismatch percentage at position by amino acid	mismatch/expname-position_posaminomismatches.pdf	Data visualization
Mismatch percentage at position by sample	mismatch/expname-position_possamplemismatches.pdf	Data visualization
Deletion percentage at position by amino acid	mismatch/expname-position_posaminodeletions.pdfs	Data visualization
Deletion percentage at position by sample	mismatch/expname-position_possampledeletions.pdf	Data visualization
Read start percentage at position by sample	mismatch/expname-position_possamplereadstarts.pdf	Data visualization
pre-tRNA sequencing data output
File Description	File Name	File type
Chart showing read coverage for each amino acid	pretRNAs/expname-pretRNAcoverage.txt	Data text file
Chart showing read coverage for each amino acid	pretRNAs/expname-pretRNAcoverage.pdf	Data visualization
Summary chart showing read distribution for entire samples, seperated by acceptor type	pretRNAs/expname-pretRNAcombinedcoverage.pdf	Data visualization
tRNA unique reads data output
File Description	File Name	File type
Table of unique mappings for each tRNA transcript	unique/expname-trnauniquecounts.txt	Data text file
Coverage plot of unique transcripts only	unique/expname-amino_uniqueonlycov.pdf	Data visualization
