## Supplementary Tables for "tRNA Analysis of eXpression (tRAX): A tool for integrating analysis of tRNAs, tRNA-derived small RNAs, and tRNA modifications"

### Sheet: Table S2
Table S2 Abundance and differential expression estimation of brain-specific snoRNAs in mice. Values were generated by DM-tRNA-seq libraries for AlkB-treated samples.
LFC represents log2 fold change. Pval represents adjusted P-value.
Gene	Brain_normalized_count	Liver_normalized_count	Heart_normalized_count	LFC_brain_liver	LFC_brain_heart	LFC_heart_liver	Pval_brain_liver	Pval_brain_heart	Pval_heat_liver
Snora35	2251.7	0	0	12.2375	12.766	-0.528551	7.9517e-44	2.73302e-40	0.669338
Snord116l1	164.325	0	0	8.6235	9.20349	-0.579983	1.81377e-19	1.54194e-19	0.652855
Snord116l2	164.325	0	0	8.6235	9.20349	-0.579983	1.81377e-19	1.54194e-19	0.652855
Snord116l3	164.325	0	0	8.6235	9.20349	-0.579983	1.81377e-19	1.54194e-19	0.652855
Snord116l4	164.325	0	0	8.6235	9.20349	-0.579983	1.81377e-19	1.54194e-19	0.652855
Snord116l5	164.325	0	0	8.6235	9.20349	-0.579983	1.81377e-19	1.54194e-19	0.652855
Snord116l6	164.325	0	0	8.6235	9.20349	-0.579983	1.81377e-19	1.54194e-19	0.652855
Snord116l7	164.325	0	0	8.6235	9.20349	-0.579983	1.81377e-19	1.54194e-19	0.652855
Snord116l8	164.325	0	0	8.6235	9.20349	-0.579983	1.81377e-19	1.54194e-19	0.652855
Snord116l9	81.7033	0	0	7.66305	8.25493	-0.591876	6.02625e-15	1.88937e-15	0.650309
Snord116l10	143.199	0	0	8.43945	9.02222	-0.582775	1.52238e-18	1.01355e-18	0.652127
Snord116l11	164.325	0	0	8.6235	9.20349	-0.579983	1.81377e-19	1.54194e-19	0.652855
Snord116l13	164.325	0	0	8.6235	9.20349	-0.579983	1.81377e-19	1.54194e-19	0.652855
Snord116l14	4.18463	0	0	2.69853	3.26803	-0.569505	0.0844154	0.0373859	0.721929
Snord116l15	164.325	0	0	8.6235	9.20349	-0.579983	1.81377e-19	1.54194e-19	0.652855
Snord116l16	164.325	0	0	8.6235	9.20349	-0.579983	1.81377e-19	1.54194e-19	0.652855
Snord116l17	164.325	0	0	8.6235	9.20349	-0.579983	1.81377e-19	1.54194e-19	0.652855

### Sheet: Table S3
Table S3 Abundance and differential expression estimation of tissue-specific microRNAs in mice. Values were generated by ARM-seq libraries for AlkB-treated samples.
LFC represents log2 fold change. Pval represents adjusted P-value.
Gene	Brain_normalized_count	Liver_normalized_count	Heart_normalized_count	LFC_brain_liver	LFC_heart_brain	LFC_heart_liver	Pval_brain_liver	Pval_heart_brain	Pval_heat_liver
mir-138	170.333	0	0	8.27833	-8.33304	-0.0547047	9.24062e-12	3.29026e-15	0.971648
mir-122	0.389524	9805.93	10.8382	-14.3501	4.52924	-9.82084	1.46574e-106	5.92516e-10	1.46332e-117
mir-133a	4.38548	2.77696	4826.33	0.560611	10.0275	10.5881	0.46508	2.32029e-262	3.63999e-46

### Sheet: Table S4
Table S3 Abundance and differential expression estimation of tissue-specific microRNAs in mice. Values were generated by DM-tRNA-seq libraries for AlkB-treated samples.
LFC represents log2 fold change. Pval represents adjusted P-value.
Gene	Brain_normalized_count	Liver_normalized_count	Heart_normalized_count	LFC_brain_liver	LFC_heart_brain	LFC_heart_liver	Pval_brain_liver	Pval_heart_brain	Pval_heat_liver
mir-138	69.4174	0	0.206908	7.44344	-7.34113	0.10231	2.39125e-14	2.0756e-14	0.934972
mir-122	12.5192	3575.51	2.4829	-6.90029	-1.6146	-8.51489	5.39852e-08	0.209491	3.14936e-11
mir-133a	0.864486	0.354515	75.7009	0.19059	6.07295	6.26354	0.859122	4.38991e-12	1.94731e-11
